# Prolonged over-expression of PLK4 amplifies centrosomes through formation of inter-connected centrosome rosette clusters

**DOI:** 10.1101/2023.10.10.561779

**Authors:** Selahattin Can Özcan, Batuhan Mert Kalkan, Enes Çiçek, Ata Alpay Canbaz, Ceyda Açılan Ayhan

## Abstract

The centrosome cycle is a tightly regulated process to ensure proper segregation of chromosomes. Not surprisingly, centriole number is tightly controlled via multiple mechanisms, one of which involves PLK4, an upstream kinase facilitating centriole biogenesis and duplication. Aberrations in this process can result in supernumerary centrosomes, which are frequently observed in a variety of cancers due to high levels of PLK4. Interestingly, extra centrosomes induced by PLK4 over-expression go through unique intermediate structures called the centrosome rosettes (CRs), where the mother centriole is surrounded by numerous daughter centrioles. The maturation and molecular nature of these CRs have not been investigated in detail. Upon prolonged PLK4 over-expression, cells exhibited large centrosomes that were clustered and contained more than two CRs, which we defined as centrosome rosette clusters (CRCs). As expected, these structures required high PLK4 levels at two consecutive cell cycles and were still interconnected with canonical centrosomal linker proteins such as C-Nap1, Rootletin, and Cep68. Knockout of these linker proteins resulted in distancing of CRs and CRCs as observed by increased diameter of the CRCs in interphase. In contrast, Nek2 knockout inhibited the separation of CRCs in prometaphase, providing functional evidence for the binding of CRC structures with centrosomal linker proteins. These results suggest a cell cycle dependent model for PLK4 induced centrosome amplification, which occurs in two consecutive cell cycles: (i) CR state in the first cell cycle, and (ii) CRC state in the second cell cycle.

**Author summary:** The overexpression of PLK4 can lead to the formation of centrosome rosette structures, which harbor two centrioles around the mother centriole. Although the generation of centrosome rosettes by PLK4 overexpression has been previously investigated, little is known about the cell cycle-dependent maturation and linking of these structures. Here, we report that prolonged PLK4 overexpression results in amplification of centrosomes through the generation of centrosome rosette clusters (CRCs). These CRCs are interconnected via canonical centrosomal linker proteins such as C-Nap1, Rootletin, and CEP68 and are regulated by mechanisms controlling centrosome linking and separation. We also describe two different spatial binding types of amplified centrosomes following PLK4 induction: planar-oriented and circular-oriented. Since PLK4-associated centrosome amplification occurs naturally in both cancer and multiciliated cells, we believe that this research will contribute to a better understanding of the canonical mechanism of PLK4-induced centrosome amplification.
