## Supplemental Table 1 for "Prolonged over-expression of PLK4 amplifies centrosomes through formation of inter-connected centrosome rosette clusters"

### Sheet: Sheet1
group	centrin	cep170	percentage (%)			group	centrin	cep152	percentage (%)			group	centrin	g-tub	percentage (%)
dox-	1	1	4			dox-	2	1	5			dox-	4	2	89
dox-	2	1	16			dox-	2	2	3			dox-	6	3	4
dox-	4	1	80			dox-	4	2	92			dox-	2	1	5
24 H	12	1	26			24 H	7	2	6			dox-	8	4	2
24 H	14	1	11			24 H	10	2	16			24 H	5	2	4
24 H	8	1	17			24 H	11	2	9			24 H	4	2	2
24 H	10	1	19			24 H	8	2	22			24 H	6	2	8
24 H	7	1	7			24 H	12	4	3			24 H	8	2	23
24 H	12	2	3			24 H	22	6	2			24 H	12	2	25
24 H	10	2	1			24 H	6	2	8			24 H	7	2	4
24 H	18	1	2			24 H	12	2	9			24 H	9	2	4
24 H	6	1	10			24 H	4	2	2			24 H	10	2	8
24 H	9	1	1			24 H	9	2	7			24 H	12	3	6
24 H	16	2	2			24 H	16	6	1			24 H	6	6	2
24 H	16	1	1			24 H	14	3	2			24 H	12	6	1
48 H	12	2	2			24 H	10	3	1			24 H	10	4	1
48 H	16	1	18			24 H	6	1	2			24 H	16	6	2
48 H	16	2	3			24 H	20	5	2			24 H	6	3	2
48 H	32	2	1			24 H	14	2	5			24 H	10	3	2
48 H	14	1	6			24 H	14	4	1			24 H	8	1	1
48 H	22	1	12			24 H	16	3	2			24 H	8	3	2
48 H	12	1	15			48 H	20	4	6			24 H	14	4	3
48 H	6	1	4			48 H	20	5	5			48 H	16	4	5
48 H	20	1	9			48 H	24	6	9			48 H	12	6	10
48 H	10	1	2			48 H	16	4	5			48 H	10	5	2
48 H	32	1	2			48 H	22	6	2			48 H	24	8	7
48 H	15	1	1			48 H	32	9	1			48 H	24	6	18
48 H	24	1	6			48 H	24	8	2			48 H	14	2	2
48 H	35	1	3			48 H	18	6	14			48 H	16	6	4
48 H	26	2	2			48 H	18	3	2			48 H	18	6	6
48 H	26	1	3			48 H	15	7	1			48 H	14	6	8
48 H	34	1	2			48 H	21	7	2			48 H	12	4	4
48 H	34	2	1			48 H	26	8	6			48 H	27	9	6
48 H	30	1	3			48 H	6	6	2			48 H	32	12	1
48 H	18	1	4			48 H	16	6	3			48 H	24	7	1
48 H	42	2	1			48 H	32	7	3			48 H	38	8	1
						48 H	30	5	3			48 H	20	5	8
						48 H	30	6	2			48 H	28	8	1
						48 H	12	4	4			48 H	34	10	1
						48 H	12	5	3			48 H	22	6	1
						48 H	12	6	2			48 H	22	9	4
						48 H	36	9	2			48 H	18	8	4
						48 H	36	13	2			48 H	20	10	1
						48 H	42	7	1			48 H	30	7	1
						48 H	18	4	2			48 H	26	7	2
						48 H	18	5	2			48 H	19	6	1
						48 H	16	3	1			48 H	22	7	1
						48 H	22	5	1
						48 H	24	9	4
						48 H	24	7	2
						48 H	28	12	2
						48 H	44	9	1
						48 H	30	9	3
