## Supplemental Table 2 for "Prolonged over-expression of PLK4 amplifies centrosomes through formation of inter-connected centrosome rosette clusters"

### Sheet: S2E
percent cells (%)	circular			planar
Rootletin	44.5455	39.0909	45.5357	55.4545	60.9091	54.4643
CEP68	41.3793	48.2759		58.6207	51.7241

### Sheet: S2F
Rootletin
2.25
1.821
1.609
1.643
1.802
2.27
1.652
2.167
2.018
1.672
1.924
1.912
2.265
2.307
1.812
1.586
1.756
1.307
1.663
1.734
2.095
1.762
1.872
1.682
2.042
1.513
2.076
1.536
1.485
1.739
2.199
1.895
2.139
1.882
2.213
1.847
1.64
1.997
1.339
1.478
1.747
1.752
1.965
2.118
2.103
1.72
1.696
1.9
1.463
1.858
2.159
2.004
1.959
1.802
1.5
2.007
1.821
1.703
1.88
1.872
1.915
1.631
2.111
1.41
1.77
1.938
1.836
1.685
1.888
2.439
2.088
1.586
1.429
1.49
1.584
1.593
2.117
1.845
2.066
2.164
1.56
1.82
1.94
2.787
1.734
1.941
2.046
1.917
1.925
1.862
1.962
2.642
2.874
2.859
2.336
2.264
2.42
2.95
2.377
2.32
2.52
2.164

### Sheet: S2G
	circular			planar
G1	48.83	44		51.16	56
S	37.8	46.34		62.16	53.65
G2	49.29	40.17		50.71	59.83

### Sheet: 2G
Mother centriole number of CRC
3-4	5-6	7-10
2.25	1.485	2.439
1.821	1.739	2.088
1.609	2.199	1.586
1.643	1.895	1.429
1.802	2.139	1.49
2.27	1.882	1.584
1.652	2.213	1.593
2.167	1.847	2.117
2.018	1.64	1.845
1.672	1.997	2.066
1.924	1.339	2.164
1.912	1.478	1.56
2.265	1.747	1.82
2.307	1.752	1.94
1.812	1.965	2.787
1.586	2.118	1.734
1.756	2.103	1.941
1.307	1.72	2.046
1.663	1.696	1.917
1.734	1.9	1.925
2.095	1.463	1.862
1.762	1.858	1.962
1.872	2.159	2.642
1.682	2.004	2.164
2.042	1.959	2.874
1.513	1.802	2.859
2.076	1.5	2.336
1.536	2.007	2.264
	1.821	2.42
	1.703	2.95
	1.88	2.377
	1.872	2.32
	1.915	2.52
	1.631
	2.111
	1.41
	1.77
	1.938
	1.836
	1.685
	1.888

### Sheet: 2H
cep152_number	rootletin_distance	cycle_phase
6	1.96	g1
3	1.635	g1
3	2.064	g1
6	2.073	g1
4	1.556	g1
10	2.209	g1
4	1.848	g1
7	2.44	g1
4	1.848	g1
7	2.43	g1
6	2.146	g1
4	1.57	g1
5	1.48	g1
4	1.62	g1
5	1.61	g1
5	1.42	g1
4	1.56	g1
5	1.72	g1
4	1.76	g1
4	1.72	g1
5	1.74	g1
5	1.97	g1
6	1.75	g1
7	1.768	g1
7	2.614	g1
9	2.12	g1
6	1.79	g1
7	1.87	g1
5	2.178	g1
5	2.106	g1
7	2.135	g1
5	1.97	g1
7	2.32	g1
3	1.935	g1
8	2.24	g1
4	1.864	g1
7	2.14	g1
4	1.553	g1
3	1.509	g1
7	2.06	g1
8	2.183	g1
7	2.724	g1
6	1.753	g1
5	1.601	g1
6	1.97	g1
3	1.62	g1
3	1.96	g1
5	1.814	g1
6	1.92	g1
5	2.01	g1
5	1.74	g1
7	1.935	g1
4	2.251	g1
5	1.83	g1
5	1.748	g1
4	1.563	g1
6	1.83	g1
4	1.76	g1
10	2.22	g1
4	1.768	g1
7	2.16	g1
4	1.887	g1
7	2.26	g1
8	1.742	g1
3	1.547	g1
8	2.26	g1
8	2.645	g1
7	2.18	g1
6	1.826	g1
6	1.912	g1
7	2.208	g1
9	2.082	g1
7	2.342	g1
8	1.862	g1
7	1.642	g1
8	1.908	g1
3	1.775	g1
4	2.105	s
8	2.09	s
7	1.951	s
7	1.962	s
4	1.816	s
4	1.862	s
6	1.611	s
3	1.462	s
5	1.576	s
3	1.692	s
5	1.619	s
6	1.842	s
6	1.982	s
5	1.742	s
7	2.535	s
7	2.128	s
5	1.842	s
6	1.339	s
5	1.948	s
4	1.85	s
5	1.836	s
3	1.894	s
8	2.266	s
7	2.635	s
8	2.264	s
4	1.311	s
5	1.82	s
5	1.836	s
3	1.782	s
5	2.101	s
5	1.497	s
6	1.747	s
6	1.821	s
7	2.12	s
7	2.352	s
8	2.712	s
4	1.709	s
4	1.96	s
6	2.129	s
8	1.64	s
4	1.854	s
7	2.43	s
8	2.782	s
4	1.67	s
4	1.706	s
5	1.762	s
9	2.264	s
5	1.78	s
5	1.785	s
6	1.68	s
6	1.88	s
5	1.814	s
5	1.88	s
3	1.82	s
8	2.62	s
3	1.32	s
3	1.62	s
5	2.04	s
5	1.56	s
6	1.44	s
5	1.964	s
7	2.58	s
7	1.78	s
9	2.08	s
10	2.301	s
7	2.12	s
7	2.37	s
8	2.28	s
9	2.203	s
8	2.178	s
7	2.152	s
5	1.42	s
3	1.56	s
4	1.802	s
4	1.468	s
4	1.72	s
3	1.42	s
3	1.76	s
4	1.48	s
4	1.864	s
5	2.24	s
6	2.302	s
8	1.867	s
9	1.564	s
7	1.952	g2
7	2.082	g2
4	1.176	g2
9	2.246	g2
5	1.271	g2
5	1.72	g2
6	1.507	g2
5	1.917	g2
4	1.638	g2
8	1.974	g2
9	1.951	g2
4	1.652	g2
8	1.703	g2
7	2.121	g2
4	1.824	g2
9	2.203	g2
5	1.613	g2
4	1.682	g2
3	1.72	g2
3	1.243	g2
3	1.624	g2
5	2.142	g2
7	2.142	g2
8	2.224	g2
8	2.108	g2
5	1.589	g2
9	2.145	g2
6	1.612	g2
3	1.68	g2
8	2.642	g2
8	2.344	g2
7	1.817	g2
8	1.982	g2
4	1.712	g2
5	1.346	g2
5	1.57	g2
4	1.516	g2
7	2.142	g2
5	1.816	g2
5	1.78	g2
9	2.462	g2
6	2.12	g2
3	1.323	g2
3	2.082	g2
5	1.98	g2
7	2.46	g2
11	2.813	g2
5	1.672	g2
6	1.462	g2
7	1.82	g2
6	1.98	g2
7	1.534	g2
10	2.356	g2
4	1.624	g2
7	2.62	g2
4	1.644	g2
5	1.824	g2
4	1.742	g2
9	2.242	g2
5	1.846	g2
3	1.32	g2
4	1.724	g2
5	1.792	g2
6	1.618	g2
6	1.46	g2
5	1.982	g2
7	2.48	g2
7	1.924	g2
9	2.12	g2
6	1.78	g2
5	1.824	g2
5	1.89	g2
3	1.46	g2
8	2.58	g2
5	2.06	g2
5	1.642	g2
6	1.76	g2
5	1.864	g2
7	1.936	g2
4	2.24	g2
5	1.78	g2
5	1.816	g2
3	1.81	g2
6	1.942	g2
5	2.04	g2
6	1.867	g2
3	1.962	g2
5	1.682	g2
5	1.56	g2
4	1.846	g2
