## Supplemental Table 3 for "Prolonged over-expression of PLK4 amplifies centrosomes through formation of inter-connected centrosome rosette clusters"

### Sheet: S3C
WT	C-Nap1 KO	Rootletin KO	Nek2 KO
2.575	3.11	2.42	2.18
2.525	2.385	2.265	2.42
2.86	4.435	3.01	2.485
2.2	3.64	3.945	3.2
2.465	2.93	2.915	2.605
2.89	6.56	2.14	2.375
1.955	4.605	2.885	2.52
3.31	4.04	2.745	1.98
3.425	2.7	2.65	2.62
2	5.155	2.83	1.98
2.735	4.02	2.51	2.18
1.995	3.3	2.58	3.12
3.21	3.065	4.79	2.46
3.075	4.36	2.405	2.18
2.31	4.025	2.645	3.24
2.35	3.355	2.33	2.62
2.78	3.125	2.49	2.64
3.09	2.465	2.75	1.98
2.41	4.47	4.04	2.47
3.31	2.665	3.31	2.36
2.16	3.18	6.26	2.02
2.18	3.245	3.915	1.88
1.955	2.97	2.935	2.44
2.145	4.47	2.865	2.46
2.715	3.64	3	3.16
3.105	8.17	2.235	2.62
2.44	5.625	3.285	2.24
2.5	4.44	2.125	2.44
2.45	3.21	2.71	3.64
2.305	2.625	3.135	2.16
2.215	4.35	3.645	1.98
1.85	5.23	3.805	2.64
2.25	3.66	4.18	2.42
2.67	3.42	4.15	3.33
2.65	4.02	2.64	1.86
2.82	2.14	2.78	2.14
3.96	3.86	2.58	2.44
2.66	4.84	2.42	2.38
3.6	3.62	3.11	2.365
3.42	2.42	3.08	1.68
2.64	3.44	2.68	2.82
3.02	3.28	2.65	2.42
2.96	2.68	2.83	1.66
2.37	3.38	3.86	2.24
2.46	4.2	2.02	2.28
2.68	4.62	3.02	2.32
2.16	2.84	2.68	2.45
2.64	3.49	2.48	2.62
3.14	3.28	3.82	2.56
2.62	3.44	3.46	2.94
			2.96

### Sheet: S3E
CR - DTB							CRC-DTB
WT	C-Nap1 KO	Rootletin KO	Nek2 KO				WT	C-Nap1 KO	Rootletin KO	Nek2 KO
1.19	1.96	1.01	0.99				3.32	2.69	2.68	2.84
0.92	1.84	1.26	1.04				2.97	4.08	3.37	2.02
0.92	1.52	1.33	0.83				2.61	3.38	3.36	2.44
1.07	1.52	3.38	1.24				2.64	3.04	3.98	2.38
1.08	0.9	1.1	1.06				3.68	6.47	4.18	2.72
1.69	0.97	1.34	0.96				2.71	3.32	3.18	1.93
0.81	1.33	1.48	1.12				2.79	3.32	3.18	2.32
1.46	1.31	1.23	1.24				3.22	5.28	7.09	2.95
0.97	1.84	1.29	0.94				2.47	3.1	2.69	2.69
1	1.19	0.99	1.46				2.67	3.28	3.14	2.3
0.85	1.15	0.92	1.36				2.74	4.37	5.66	3.35
1.04	0.8	1.22	1.68				3.08	9.44	2.24	2.43
0.98	1	1.11	0.82				3.54	4.17	3.42	1.82
1.36	0.83	0.98	0.92				3.17	3.45	3.43	3.12
1.6	1.44	1.01	1.18				3.06	4.01	3.42	3.28
0.94	1.55	1.12	1.24				2.49	2.88	4.01	2.01
1.25	2.21	0.88	0.82				2.91	3.07	4.25	2.43
0.85	5.06	1.22	0.88				2.54	3.37	2.76	2.95
1.15	6.51	1.63	1.24				2.4	4.52	3.33	3.15
1.06	1.37	1.01	1.82				2.39	3.46	3.13	2.48
0.93	1.29	1.23	1.21				2.59	3.44	2.49	2.54
1.35	1.32	1.22	0.84				3.07	3.67	3.46	3.58
0.84	1.24	1.13	0.96				2.02	3.41	3.33	1.98
1.79	1.09	1.64	1.16				2.12	6.36	2.43	3.82
0.96	1.64	1.32	1.62				2.15	3.55	2.69	3.46
1.04	1.4	1.86	1.04				2.23	3.33	2.98	2.156
0.95	1.23	1.46	1.64				2.37	4.62	3.01	2.364
0.92	1.42	1.38	0.86				2.91	3.48	2.75	2.84
1.21	2.13	2.11	0.84				2.92	3.87	2.28	3.12
1.23	1.76	2.24	0.96				2.96	2.18	3.06	3.58
1.11	1.4	1.52	0.78				2	3.03	2.9	3.26
2.12	0.92	1.14	0.74				2.99	2.72	3.22	2.84
0.93	1.52	1.32	1.16				2.64	3.84	1.99	3.8
0.87	1.72	0.98	0.72				4.82	3.97	4.95	4.62
1.09	2.44	1.42	0.84				4.72	3.06	2.26	2.62
1.8	2.1	1.72	1.12				3.28	3.67	2.61	3.24
0.83	1.12	1.22	0.77				2.86	3.45	2.74	3.04
1.01	1.26	1.42	1.25				2.25	2.78	2.45	3.068
1.03	1.92	1.16	1.16				3.03	2.31	3.26	2.62
0.91	1.86	1.82	0.92				2.05	6.12	5.57	2.8
0.75	2.1	1.2	0.87				2.07	3.21	2.34	3.24
0.82	1.86	4.1	0.86				2.98	3.458	3.56	2.4
0.91	0.97	1.2	0.82				2.05	2.75	4.62	2.3
0.69	0.94	1.58	1.16				2.07	2.645	2.62	1.7
1.13	1.12	1.12	0.68				2.98	4.56	2.42	3.02
0.88	3.82	1.2	2.1				2.13	3.82	6.2	3.2
1.06	2.62	0.96	0.94				2.69	2.42	2.39	3.12
1.6	1.86	1.54	0.89				2.75	2.68	2.22	2.44
0.84	1.12	1.86	1.28				2.93	3.46	2.55	2.86
1.42	1.46	1.36	1.48				2.3	3.64	3	2.64
1.16	2.01	1.68	0.86				1.69	4.2	2.66	2.34
1.02	1.08	2.82	0.88				2.26	3.8	3.4	2.6
0.86	4.3	1.43	0.92				1.8	3.64	3.26	2.62
0.64	4.19	1.04	1.26				2.68	3.82	3.98	2.24
0.92	6.08	1.29	1.24				3.27	4.26	4.21	1.86
1.18	0.95	0.92	1.44				3.13	2.82	3.2	1.96
1.6	1.55	0.87	0.92				2.15	3.64	3.16	2.26
1.42	0.91	1.46	1.02				3.04	3.02	6.8	1.82
2.1	1.35	6.94	1.14				2.5	3.36	2.6	2.64
0.92	1.95	1.52	0.92				1.9	4.01	2.46	2.56
1.15	1.83	1.34	1.42				1.93	3.66	3.2	3.14
1.22	1.68	5.83	1.08				1.99	3.82	2.92	2.24
1.12	0.97	1.97	1.18				2.9	2.46	2.86	2.2
1.4	1.25	1.05	1.24				2.51	2.75	3.02	1.86
1.42	1.18	3.04	1.22				3.07	2.52	2.34	2.82
1.62	1.64	1.15	0.92				3.11	3.52	2.96	3.12
0.96	0.9	1.21	1.06				1.96	3.24	2.64	2.44
0.98	0.93	1.76	1.16				2.28	3.12	2.72	2.96
1.12	1.45	0.91	1.24				2.32	3.44	3.02	1.82
1.18	1.83	1.53	0.92				2.4	5.6	4.2	2.62
0.84	1.68	1.76	0.86				2.52	3.26	3.08	2.28
0.88	2.46	1.48	1.14				2.49	2.996	3.26	2.36
0.97	1.46	1.04	1.46				2.37	3.36	2.86	4.12
1.21	1.88	1.77	0.94				2.36	5.4	2.46	3.26
1.02	1.68	1.06	1.19				2.84	3.82	2.66	2.24
0.67	0.96	1.6	2.28				2.64	3.44	3.64	2.42
1.42	2.1	1.17	1.09				3.62	2.84	2.24	3.01
0.86	0.98	1.1	0.68				2.86	3.46	3.45	1.88
0.89	1.6	1.64	0.96				2.12	4.02	2.28	1.92
1.15	1.42	1.24	1.26				3.94	2.68	3.08	1.62
1.62	2.24	1.86	1.22				2.44	3.52	2.78	1.56
1.82	1.68	3.02	1.62				1.86	3.48	2.58	2.24
0.84	1.82	1.22	1.47				2.14	3.56	2.46	2.64
0.89	1.24	1.41	0.78				3.02	3.24	2.82	2.42
1.22	0.86	1.48	0.82				3.36	3.38	3.28	3.32
1.42	1.84	1.24	0.96				2.86	2.42	2.24	2.42
1.15	1.24	1.62	0.98				2.24	3.12	3.6	2.82
0.96	1.68	1.66	1.12				2.64	3.18	2.64	2.18
1.12	1.42	1.64	0.88				2.4	3.32	3.16	2.36
1.46	3.68	0.86	0.92				2.62	4.02	3.44	3.05
0.84	1.64	1.24	0.86				2.36	3.46	2.8	2.76
0.92	1.86	2.26	1.82				2.84	4.02	2.92	2.02
0.981	1.24	1.62	1.68				2.71	2.68	3.16	2.84
0.88	1.49	1.68	0.91				2.78	2.86	4.16	2.72
0.92	1.62	1.12	1.24				2.42	3.42	2.86	1.95
0.88	1.52	1.16	1.21				2.18	3.82	3.16	2.95
0.91	2.16	1.72	0.93				2.36	3.62	3.86	2.69
1.24	2.01	2.16	1.1				2.3	2.86	2.46	1.94
1.1	1.4	1.16	1.14				2.86	4.2	2.69	2.64
0.86	1.52	1.14	1.16				1.87	5.6	3.36	2.45

### Sheet: 3B
CR- APH							CRC-APH
WT	C-Nap1 KO	Rootletin KO	Nek2 KO				WT	C-Nap1 KO	Rootletin KO	Nek2 KO
1.08	2.48	1.8	1.59				2.97	3.12	2.66	2.81
0.93	1.65	1.425	1.04				2.95	3.91	2.91	1.97
1.39	2.33	4.82	0.9				2.48	5.15	2.85	1.57
1.17	1.89	1.15	1.07				2.31	2.42	2.99	3.99
1.47	1.19	1.18	1.26				2.33	4.27	2.16	2.38
1.15	1.33	1.18	1.03				3.17	3.6	3.22	2.83
1.1	1.81	1.53	0.94				6.21	3.84	3.79	1.6
1.1	1.18	4.48	0.96				2.08	2.16	7.28	3.74
1.2	2.57	0.87	0.83				1.8	3.47	5.08	2.34
0.69	0.94	2.13	0.86				2.99	3.67	5.53	2.89
1	1.14	1.73	0.96				3.04	5.13	2.84	2.51
0.99	5.65	1.28	1.03				2.33	4.36	2.85	2.79
1.02	0.92	1.59	1.2				1.64	3.85	5	4.33
1.3	1.18	1.53	1.24				2.65	3.85	6.51	2.65
1.16	1.26	1.43	0.91				1.65	2.5	1.75	2.15
1.13	1.86	1.43	1.01				2.71	4.5	2.91	2.26
2.14	2.22	1.01	1.23				2.84	3.95	2.85	2.67
1.06	1.16	1.43	0.92				2.54	3.77	2.99	2.39
0.88	1.24	1.23	0.84				2.5	3.13	2.16	2.88
1.55	3.41	3.36	0.82				2.72	2.6	3.22	2.32
0.95	1.69	1.06	0.86				2.51	5.64	3.79	1.97
1.11	0.98	1.34	1.12				2.17	2.95	2.99	2.49
1.34	1.31	1.44	1.01				3.46	5.28	2.16	3.17
1.55	1.27	1.08	1.25				2.64	4.22	3.22	2.75
1.48	0.77	1.42	1.46				5.65	3.85	3.79	2.53
1.04	5.23	1.63	1.16				2.23	2.8	3.99	1.65
1.37	1.3	1.81	1.08				2.56	5.19	3.78	2.23
1.54	5.45	1.7	0.94				4.03	5.04	3.07	1.7
1.29	1.68	2.12	1.68				2.5	3.29	3.48	2.18
1.16	1.59	1.27	1.82				2.77	3.64	4.81	2.54
1.18	1.96	1.19	0.86				2.55	3.35	4.19	1.75
0.95	1.11	1.16	1.08				2.82	3.98	2.96	3.29
1.08	1.12	1.03	1.28				3.95	3.02	2.78	2.25
1.26	1.09	1.43	1.66				2.64	3.85	2.56	2.31
1.93	1.96	1.22	1.9				3.4	2.3	2.44	2.15
1.33	1.5	1.18	1.08				3.28	2.79	3.12	5.31
1.07	1.52	0.98	1.01				3.31	2.69	3.05	2.44
1.29	1.29	1.04	1.42				2.45	4.78	2.67	2.23
1.04	1.28	3.97	1.06				2.96	4.7	2.51	2.56
1.03	1.2	1.16	0.92				2.33	3.99	2.3	3.02
1.29	2.67	1.03	1.08				2.34	2.52	4.64	2.52
0.89	1.28	1.43	1.32				2.58	3.99	1.99	2.42
0.93	1.44	1.22	1.06				2.13	4.03	3.03	3.2
0.85	1.22	1.18	0.96				2.41	3.5	3.83	2.68
1.34	1.26	0.98	0.98				2.1	3.66	2.49	2.64
1.28	1.99	1.04	0.82				1.44	5.24	4.23	2.35
1.4	2.27	3.97	0.88				2.17	4.43	2.69	1.94
1.15	2.97	1.22	0.92				2.18	4.32	2.29	2.74
1.24	0.98	1.82	1.06				2.62	3.45	3.41	1.89
0.86	1.93	3.02	1.24				2.45	3.24	2.89	3.44
0.82	3.2	1.24	1.46				2.48	2.67	3.28	1.61
0.96	1.43	1.4	1.28				1.92	3.58	3.91	2.48
0.87	2.77	1.52	0.91				2.25	2.42	3.02	4.41
0.98	1.96	1.66	1.14				2.58	4.36	3.09	3.74
0.91	1.59	1.68	1.26				2.44	6.3	2.71	2.52
0.86	1.61	0.92	0.96				2.56	3.64	3.54	2.39
1.64	1.38	1.34	0.92				1.64	2.94	2.56	2.43
1.12	1.52	2.32	0.92				2.62	3.19	3.06	2.19
0.986	1.46	1.61	1.42				3.4	3.45	2.84	2.69
1.78	2.42	1.64	1.22				2.82	3.58	2.42	3.98
0.84	2.62	1.42	1.56				2.13	3.46	3.46	2.3
0.86	1.42	1.12	1.23				2.62	3.26	3.62	2.41
1.42	1.28	0.82	0.92				2.42	3.34	3.8	1.76
1.16	1.92	1.14	0.94				2.82	3.22	2.86	2.36
1.1	2.76	1.76	1.22				3.64	3.46	3.34	2.63
1.26	2.64	1.42	1.31				2.51	3.92	3.62	2.53
1.02	1.62	1.46	0.92				1.94	4.42	4.2	2.64
0.86	1.44	1.66	1.24				3.62	3.82	2.62	2.46
0.92	1.68	1.62	1.28				2.24	3.6	2.82	2.25
1.36	2.46	1.42	0.92				2.46	4.2	2.64	2.364
1.42	2.61	2.01	1.38				2.22	3.56	4.42	2.16
0.68	0.86	0.92	1.42				2.62	3.4	3.62	2.465
0.82	0.92	1.46	1.24				2.42	3.26	3.2	4.02
0.96	2.18	1.44	1.02				2.24	2.86	1	2.34
1.12	2.24	0.98	1.42				3.64	2.46	3.24	2.42
1.26	1.92	1.52	1.12				2.04	4.62	6.2	1.86
1.62	1.86	1.32	1.34				3.12	2.96	4.81	1.44
0.96	1.68	1.64	1.16				2.64	4.28	3.12	1.46
0.88	1.92	1.16	1.56				2.81	3.86	3.61	2.51
1.22	2.02	1.18	1.08				2.24	3.45	3.02	2.62
1.24	2.1	1.52	0.9				2.82	3.24	3.26	2.42
0.89	1.52	2.48	1.08				3.41	3.72	3.16	2.38
1.08	1.61	0.84	1.24				2.92	3.76	4.96	2.86
0.94	1.24	2.12	1.08				2.82	4.12	2.56	2.34
1.64	1.86	2.14	0.94				2.46	3.24	3.02	3.1
1.24	1.62	1.16	0.82				2.36	2.72	2.65	2.8
1.41	3.42	1.14	0.85				2.33	2.24	2.78	2.58
1.4	1.44	1.62	0.97				3.17	3.24	2.25	2.46
0.82	1.842	2.45	0.78				2.82	3.62	3.4	2.24
0.84	1.74	1.82	1.42				1.84	7.24	3.68	6.12
1.12	0.92	1.31	3.92				2.92	4.24	4.67	2.32
1.17	1.28	1.61	2.14				3.04	3.68	5.86	2.46
1.64	1.82	1.27	1.16				2.24	3.82	3.64	2.64
1.02	2.12	1.56	1.02				1.62	2.6	3.42	1.98
0.96	2.04	1.52	1.25				2.52	3.62	2.6	2.4
1.15	1.98	1.42	1.85				2.45	3.78	2.27	2.56
1.26	2.48	0.81	0.9				2.72	3.62	2.34	3.06
1.41	2.82	0.92	1.12				2.84	3.72	2.42	2.46
0.92	1.88	1.12	1.46				3.72	2.24	3.3	2.88
0.78	1.9	1.16	1.14				4.46	3.32	2.68	1.96
	5.2	2.804	0.86
	3.94
	2.37

### Sheet: 3C
CR APH + STLC							CRC APH+STLC
WT	C-Nap1 KO	Rootletin KO	Nek2 KO				WT	C-Nap1 KO	Rootletin KO	Nek2 KO
1.55	1.84	2.92	1.91				2.205	2.2	2.26	2.52
1.54	3.42	2.87	1.95				2.51	3.55	3.1	3.51
1.89	2.9	2.57	2.19				2.29	2.97	1.31	2.117
2.01	3.31	1.51	1.9				2.835	2.82	2.09	3.57
0.93	1.75	4.06	3.15				3.78	3.86	3.62	2.92
1.62	1.75	2.44	1.5				2.915	4.1	3.12	2.695
2.04	2.34	3.48	2.83				1.595	4.14	3.29	3.37
1.45	1.91	2.86	1.78				2.53	3.105	3.62	4.05
1.79	1.69	3.2	2.18				3.885	4.23	5	1.84
1.77	2.02	2.96	4.1				2.115	4.66	2.27	1.95
1.79	2.59	2.34	0.81				2.28	3.77	2.03	1.365
3.26	4.11	2.15	3.06				2.95	3.94	4.62	1.335
2.6	2.17	3.12	1.82				3.01	3.39	4.78	1.38
1.81	2.88	3.32	2.04				1.56	3.82	4.2	2.005
1.14	3.07	1.92	2.16				3.47	4.12	3.23	1.34
1.79	3.14	2.1	2.82				2.93	2.56	2.23	3.2
2.79	4.42	2.8	1.92				4.243	3.12	2.61	2.1
2.55	4.32	5.04	1.62				4.84	2.834	3.1	2.44
1.77	3.68	2.87	2.14				4.62	3.315	4.98	2.67
2.77	3.26	3.46	1.82				3.02	2.415	3.72	3.35
2.96	2.27	3.5	1.46				2.21	3.82	3.16	2.935
4.42	2.44	2.57	2.09				4.61	2.51	3.4	2.82
1.85	2.78	3.371	1.32				2.86	2.325	3.04	1.982
1.38	3.68	2.52	4.84				2.14	3.815	3.09	1.429
1.67	4.02	2.534	2.39				2.1	1.84	2.69	3.089
2.12	3.74	2.169	2.92				2.103	5.14	2.07	3.629
2.22	4.12	2.62	1.62				3.03	5.025	2.96	3.589
1.62	3.1	3.58	1.73				5.23	5.935	5.154	2.151
1.82	2.3	5.83	0.66				3.77	5.67	3.246	3.516
1.76	4.44	2.08	1.01				3.96	5.96	5.645	2.82
2.59	3.46	2.294	1.43				2.87	6.312	3.241	3.294
2.44	2.76	3.33	1.4				1.25	2.82	3.804	3.921
2.26	2.6	2.31	2.71				2.47	2.58	2.953	2.004
2.54	3.02	2.218	1.61				1.175	2.706	4.67	3.775
1.79	2.97	2.75	1.57				2.42	3.126	4.646	2.906
2.14	3.64	3.05	1.58				1.75	3.692	3.109	3.103
2.36	2.91	3.56	1.8				3.71	5.978	3.528	2.935
2.24	1.807	2.383	2.46				3.83	4.061	4.804	2.128
2.73	3.94	2.192	2.06				4.115	3.149	3.697	2.048
2.67	3.826	3.127	2.61				3.134	5.593	3.435	2.614
2.78	2.93	2.82	1.72				4.272	5.7	4.241	3.62
2.32	3.54	2.2	1.48				5.5	3.578	3.42	4.92
2.83	3.06	3.2	1.72				2.676	7.347	4.632	4.02
2.74	2.318	2.16	2.1				4.44	5.707	5.15	3.273
2.84	3.12	3.78	2.07				2.894	4.711	3.043	2.412
2.32	2.34	2.653	1.46				5.407	4.897	4.891	2.465
2.57	3.71	2.89	1.56				4.626	3.143	4.188	2.62
2.64	3.12	2.583	1.44				4.429	3.273	4.741	4.77
2.64	2.79	3.161	1.08				4.672	3.058	4.478	1.752
2.81	2.75	3.482	1.16				3.102	4.75	2.09	2.405
2.623	2.72	3.325	1.43				2.552	3.849	4.75	4.77
2.38	1.99	1.464	2.97				4.756	5.523	4.246	2.62
3.12	2.31	3.087	2.39				3.049	3.12	4.13	3.045
2.83	2.5	3.633	2.08				4.568	3.279	3.633	3.666
2.73	3.5	2.062	2.27				4.036	4.398	7.088	3.273
2.34	2.46	2.907	2.64				4.526	3.039	5.164	3.67
2.35	2.91	2.979	2.04				3.464	3.852	4.56	3.802
3.35	2.15	3.497	2.05				2.751	4.426	7.025	3.132
2.95	2.46	2.571	3.24				4.27	4.672	5.918	2.702
2.57	3.3	2.298	2.1				3.55	5.324	5.008	2.431
3.84	3.26	2.326	1.96				4.202	3.654	2.708	2.921
2.41	1.94	2.22	3.3				4.489	3.589	3.572	2.954
2.98	2.52	3.213	1.83				1.856	1.29	3.164	2.878
1.99	3.24	3.301	1.86				3.64	3.564	5.224	4.2
1.1	3.038	2.439	2.24				3.427	5.032	2.45	4.12
2.62	2.731	2.677	1.46				3.245	3.302	5.337	3.176
2.46	2.695	2.621	1.62				3.437	3.642	5.317	2.42
2.86	3.423	2.884	1.36				3.771	3.372	3.53	2.468
2.77	3.971	1.756	1.66				3.708	3.599	4.959	2.612
2.32	4.615	3.048	1.21				4.087	3.767	4.416	4.68
2.62	2.288	2.862	1.34				2.951	4.125	5.358	1.76
3.21	3.041	2.912	2.378				3.133	2.264	3.997	2.46
2.27	1.88	2.562	3.14				4.325	3.78	3.808	4.68
3.2	2.324	1.621	1.83				3.518	4.495	4.928	2.486
2.187	2.603	3.956	2.6				3.642	3.165	2.918	3.06
2.89	2.685	2.48	1.67				5.304	3.624	4.99	3.76
2.297	2.723	3.64	1.88				5.03	2.67	4.572	3.36
2.691	3.223	2.84	2.28				4.362	4.323	3.693	3.68
2.119	2.405	3.24	1.65				3.982	5.293	4.356	3.88
2.463	3.589	2.92	2.61				2.102	6.452	6.03	3.142
1.907	2.58	2.32	1.3				3.12	2.278	3.662	2.72
2.226	3.548	2.142	2.06				5.26	3.184	4.008	2.42
2.415	2.206	3.108	2.41				3.42	3.127	4.18	2.86
2.324	2.545	3.02	1.2				4.01	6.485	5.008	2.942
3.104	2.555	1.624	1.47				2.82	4.584	3.064	2.82
2.501	2.512	2.06	2.81				1.24	4.714	3.618	2.75
3.022	3.827	2.826	1.71				2.64	3.92	2.657	2.58
3.142	3.918	4.62	2.204				1.184	3.998	3.62	2.21
2.326	3.391	2.672	1.614				2.642	3.267	3.24	3.62
2.146	3.265	3.34	2.73				1.745	4.743	5.465	2.96
2.436	2.305	3.24	2				3.3	3.879	3.246	2.673
2.232	3.54	2.521	1.72				3.46	3.776	3.802	3.36
2.26	2.46	3.286	1.82				4.12	4.045	2.94	4.02
3.425	3.56	2.51	1.24				3.16	4.244	4.68	1.88
2.228	2.23	2.532	1.46				4.246	2.512	4.869	1.94
2.064	2.52	2.176	2.32				4.824	2.754	3.24	2.76
2.426	2.65	2.624	2.82				2.686	3.748	3.624	3.64
2.24	2.43	3.42	1.92				4.424	3.821	3.02	4.12
2.64	3.78	2.08	1.88				2.68	3.64	3.862	2.76
2.86	3.92	2.644	1.62				5.308	4.36	2.682	3.28

### Sheet: 3D
WT Nek2 OX	C-Nap1 KO Nek2 OX	Rootletin KO Nek2 OX
2.934	4.83	3.958
3.575	3.42	3.731
1.801	4.203	3.609
3.004	2.094	2.873
3.218	4.089	5.65
2.079	4.35	4.541
1.716	3.948	6.26
2.364	3.878	4.687
2.034	5.375	3.592
2.224	2.972	2.815
4.304	3.44	2.794
2.345	4.383	3.673
3.274	2.968	2.836
2.62	4.074	3.33
2.325	3.302	3.316
2.786	2.903	3.412
2.38	4.54	3.77
2.81	3.386	2.989
3.143	3.491	2.788
3.72	3.034	2.588
2.92	3.802	4.09
2.868	4.066	2.557
2.162	3.655	3.668
3.659	3.77	4.865
6.154	4.66	4.629
2.385	4.135	4.39
4.162	6.31	4.462
3.08	4.549	2.377
3.274	2.84	3.061
2.259	4.05	2.919
3.232	4.594	3.737
2.305	5.59	5.135
2.383	3.144	2.453
2.353	3.043	2.983
3.032	2.871	2.477
3.312	4.605	2.693
2.816	6.104	4.771
2.721	3.04	3.759
2.136	2.914	3.038
2.557	3.274	3.58
2.456	2.405	2.541
2.563	2.99	2.766
2.5	3.075	4.013
2.6	4.107	3.071
2.997	4.402	2.412
4.289	4.85	3.344
2.053	4.387	3.993
2.8	5.673	2.869
3.76	3.313	3.505
3.401	5.297	4.587
2.05	5.5	7.203
3.043	3.754	4.203
3.84	6.43	3.122
3.229	2.61	3.52
3.017	2.703	4.757
3.76	4.71	3.801
4.355	2.513	9.72
4.41	2.921	3.525
3.055	3.3	3.964
3.676	4.3	3.148
3.707	5.78	3.532
2.135	3.975	3.15
2.789	4.05	3.15
2.23	3.88	2.844
2.296	3.36	4.903
1.942	4.89	2.409
1.89	5.71	3.473
2.813	5.81	3.252
2.806	4.259	2.822
2.558	3.67	4.668
3.103	3.62	4.08
2.821	4.46	2.456
2.363	3.461	3.062
3.408	4.326	3.873
2.585	4.99	2.547
2.311	4.02	3.802
3.203	4.86	2.836
2.616	4.458	5.347
2.594	5.165	5.643
2.734	5.137	4.156
2.993	4.256	3.004
2.871	3.228	3.552
3.392	4.038	4.361
2.658	3.58	3.267
4.67	4.122	4.331
4.6	4.53	3.267
3.765	3.181	2.945
4.138	4.08	3.812
4.36	2.69	3.069
3.214	3.627	5.104
2.68	4.125	3.474
2.82	3.62	3.257
2.264	4.03	3.064
2.64	4.512	3.032
2.452	3.867	2.666
2.562	3.54	4.336
2.486	4.02	2.291
2.684	4.65	4.668
3.01	2.62	3.7
3.85	4.12	2.673
2.164		2.578
2.862		3.515
3.648		3.946
		3.704
		3.801
		4.972
		3.454
		3.445
		3.997
		3.467

### Sheet: 3E
WT Nek2 OX	C-Nap1 KO Nek2 OX	Rootletin KO Nek2 OX
4.181	2.979	3.87
5.063	2.017	4.65
5.481	4.44	1.887
4.638	1.933	3.628
3.371	4.164	4.757
3.336	3.924	2.993
4.012	3.797	2.804
3.476	2.505	4.379
5.178	2.897	4.838
5.724	4.191	3.657
4.391	3.369	3.909
2.22	2.721	3.452
3.894	3.435	3.698
8.62	3.879	4.355
3.423	3.074	3.677
3.082	6.65	3.684
5.151	5.608	3.592
2.89	3.12	2.761
4.271	4.186	2.727
3.03	4.561	3.012
4.19	3.2	3.436
4.104	3.536	3.927
3.424	2.271	3.624
3.389	4.06	3.901
4.255	4.011	3.09
4.921	3.15	3.154
4.191	3.976	3.862
4.774	3.605	2.156
5.708	2.847	2.971
4.53	3.855	3.949
6.067	4.939	4.303
1.508	3.31	3.13
3.603	3.255	4.139
5.093	3.783	2.184
6.926	2.973	3.061
4.563	2.931	3.222
3.356	3.136	3.242
5.027	7.629	3.551
5.815	4.03	2.977
3.033	5.317	3.85
4.551	3.388	5.391
4.574	2.825	3.776
7.671	3.727	4.233
3.707	4.132	4.638
5.103	4.75	5.422
3.862	3.591	4.363
4.471	5.132	4.868
5.005	4.035	5.391
4.551	4.648	5.58
4.88	3.51	4.501
3.173	4.659	4.629
3.432	3.611	4.98
3.609	4.494	5.237
3.447	5.846	4.785
6.051	4.447	4.891
5.294	4.613	5.154
4.724	2.921	4.557
5.64	3.888	4.276
5.428	4.139	4.086
2.39	4.149	4.386
5.358	4.336	4.938
4.887	5.458	4.67
5.372	4.433	8.128
4.442	4.92	3.67
4.704	3.288	4.907
5.231	5.152	3.602
4.298	5.372	5.255
4.192	5.467	3.615
4.973	5.325	4.95
4.259	4.609	3.828
5.655	3.811	5.275
4.23	4.436	3.848
3.054	4.925	3.288
4.21	4.338	4.574
4.108	3.974	5.08
3.38	4.266	4.014
3.392	3.317	3.642
4.12	4.523	3.319
4.81	2.783	4.91
4.02	5.22	4.197
3.82	3.644	4.783
5.203	6.669	4.534
4.423	4.165	4.731
5.594	3.573	4.233
2.52	4.452	3.852
1.45	4.539	3.862
3.62	4.451	3.798
4.02	6.238	4.436
4.768	4.012	5.409
5.587	5.382	5.481
4.86	4.084	5.065
4.243	4.097	3.734
5.02	3.277	3.602
4.62	4.367	3.529
5.253	4.914	4.708
4.86	4.042	3.874
3.236	3.846	5.045
3.271	4.195	2.925
3.52	5.86	3.939
3.24	4.819	4.23
		4.421
		3.519
		5.037
		5.409
		3.979
