## Supplemental Table 4 for "Prolonged over-expression of PLK4 amplifies centrosomes through formation of inter-connected centrosome rosette clusters"

### Sheet: Sheet1
dtb_release	centrosome_count	centriole_count	percent
0	2	4	68.2927
0	5	14	1.21951
0	2	8	7.31707
0	2	13	1.21951
0	2	2	14.6341
0	2	3	3.65854
0	4	4	3.65854
4	6	17	0.917431
4	2	12	6.42202
4	2	5	1.83486
4	2	11	4.58716
4	2	13	3.66972
4	2	15	1.83486
4	3	7	1.83486
4	2	16	10.0917
4	2	10	7.33945
4	2	8	24.7706
4	2	14	5.50459
4	2	7	9.17431
4	3	6	1.83486
4	2	9	9.17431
4	2	6	8.25688
4	4	8	0.917431
4	3	9	1.83486
8	2	12	25.7143
8	2	14	8.57143
8	4	8	4.28571
8	2	8	24.2857
8	2	7	11.4286
8	6	14	1.42857
8	2	5	1.42857
8	3	10	2.85714
8	2	6	1.42857
8	2	11	2.85714
8	3	15	2.85714
8	2	10	12.8571
16	4	4	8.57143
16	5	15	5.71429
16	3	12	4.28571
16	5	18	2.85714
16	5	10	4.28571
16	5	5	11.4286
16	2	12	5.71429
16	4	10	2.85714
16	4	14	4.28571
16	3	9	4.28571
16	8	22	2.85714
16	7	11	5.71429
16	3	6	1.42857
16	3	8	1.42857
16	4	12	2.85714
16	6	6	5.71429
16	2	10	2.85714
16	6	12	5.71429
16	8	8	5.71429
16	3	15	1.42857
16	7	7	7.14286
16	4	6	2.85714
24	5	24	4.28571
24	5	27	2.85714
24	8	32	8.57143
24	7	11	2.85714
24	7	28	4.28571
24	8	26	2.85714
24	4	20	4.28571
24	6	28	2.85714
24	8	31	2.85714
24	8	28	1.42857
24	7	24	2.85714
24	6	35	4.28571
24	10	34	1.42857
24	6	42	2.85714
24	4	16	7.14286
24	4	18	4.28571
24	6	34	2.85714
24	6	36	4.28571
24	6	26	4.28571
24	12	34	2.85714
24	3	16	1.42857
24	6	22	1.42857
24	7	22	2.85714
24	8	16	1.42857
24	4	14	2.85714
24	7	18	2.85714
24	3	15	2.85714
24	4	22	4.28571
24	4	24	5.71429
28	7	22	5.40541
28	7	25	2.7027
28	9	32	4.05405
28	8	28	1.35135
28	7	32	2.7027
28	4	24	4.05405
28	4	18	6.75676
28	4	16	13.5135
28	6	16	1.35135
28	5	21	2.7027
28	5	17	1.35135
28	3	15	1.35135
28	4	14	1.35135
28	8	26	4.05405
28	5	15	2.7027
28	4	22	1.35135
28	2	16	1.35135
28	5	16	4.05405
28	8	24	1.35135
28	8	16	2.7027
28	6	18	1.35135
28	8	30	1.35135
28	5	20	5.40541
28	3	18	2.7027
28	7	38	1.35135
28	8	42	2.7027
28	7	36	1.35135
28	5	24	1.35135
28	6	28	1.35135
28	7	28	1.35135
28	6	20	1.35135
28	4	28	1.35135
28	9	40	1.35135
28	2	18	1.35135
28	10	32	1.35135
28	12	28	1.35135
28	8	32	5.40541
